# *Aedes aegypti* eggs use rewired polyamine and lipid metabolism to survive extreme desiccation

**DOI:** 10.1101/2022.12.30.522323

**Authors:** Anjana Prasad, Sreesa Sreedharan, Baskar Bakthavachalu, Sunil Laxman

## Abstract

Upon extreme water loss, some organisms pause their life cycles and escape death, in a process called anhydrobiosis. While widespread in microbes, this is uncommon in animals. Mosquitoes of the *Aedes* genus are vectors for several viral diseases in humans. These mosquitoes lay eggs that survive extreme desiccation and this property greatly enhances geographical expansion of these insects. The molecular principles of egg survival and hatching post-desiccation in these insects remain obscure. In this report, we find that eggs of *Aedes aegypti*, in contrast to those of *Anopheles stephensi*, are true anhydrobiotes. *Aedes* embryos acquire desiccation tolerance at a late developmental stage. We uncover unique proteome-level changes in *Aedes* embryos during desiccation. These changes reflect a metabolic state with reduced central carbon metabolism, and precise rewiring towards polyamine production, altered lipid levels and enhanced lipid utilization for energy. Using inhibitor-based approaches targeting these processes in blood-fed mosquitoes that lay eggs, we infer a two-step process of anhydrobiosis in *Aedes* eggs, where polyamine accumulation as well as lipid breakdown confer desiccation tolerance, and rapid lipid breakdown fuels energetic requirements enabling the revival of mosquito larvae post rehydration.
