## Supplementary material for "*Aedes aegypti* eggs use rewired polyamine and lipid metabolism to survive extreme desiccation": Table S1

### Sheet: Complete Protein List
Uniprot ID	Protein name	No. of unique peptides				emPAI
		F1	F2	D1	D2	F1	F2	D1	D2
Q1DGR4	Enoyl CoA Hydratase	10	nd	14	10	0.73	nd	1.18	0.68
A0A1S4F114	Lipase domain	nd	nd	12	12	nd	nd	2.94	2.94
A0A1S4F8J4	3,2-trans enoyl CoA isomerase	nd	nd	4	3	nd	nd	0.92	0.69
A0A1S4FI67	3-hydroxyacyl CoA dehydrogenase	nd	nd	4	4	nd	nd	0.59	0.59
Q16ZP3	Fatty acyl CoA reductase	nd	nd	4	4	nd	nd	0.07	0.07
A0A1S4FM01	3-hydroxyacyl CoA dehydrogenase type 2	6	5	8	8	1.48	1.13	2.31	2.5
A0A1S4F9L1	Carboxylic ester hydrolase	nd	nd	3	3	nd	nd	0.21	0.21
Q16S56	Thiolase	6	nd	4	4	1.2	nd	0.48	0.48
Q175A3	2-oxoglutarate dehydrogenase	7	3	11	14	0.27	0.11	0.52	0.68
Q16KR4	Aconitate hydratase	13	9	24	21	1.06	0.62	3.02	2.48
Q179P9	Succinate CoA synthetase	5	5	3	3	0.57	0.57	0.81	0.81
A0A1S4EVV7	Isocitrate dehydrogenase	3	3	7	7	0.32	0.33	1.12	0.93
Q16P20	Citrate synthase	3	3	10	8	0.49	0.38	2.58	1.82
Q16V52	Pyruvate carboxylase	10	14	25	20	0.37	0.61	1.58	1.07
Q177P3	Phosphoglycerate mutase	nd	4	5	4	nd	0.78	0.54	1.05
A0A1S4FF23	Dihydrolipoyl dehydrogenase	nd	nd	3	3	nd	nd	0.26	0.26
Q17NG8	Alpha-1,4 glucan phosphorylase	15	19	12	17	0.89	0.98	1.66	1.45
Q16FG2	Glutamate synthase	9	nd	26	20	0.18	nd	0.62	0.46
Q17Q32	Enolase phosphatase E1	12	13	9	8	0.51	0.57	0.36	0.32
A0A0P6J6M3	Putative 5-formyltetrahydrofolate cyclo-ligase	7	6	10	8	0.64	0.53	1.18	0.76
Q16PM9	Chaperonin 60kD	15	15	26	23	3.15	2.87	7.71	6.11
J9HHL7	Gluthione S transferase	5	5	6	7	2.93	2.93	5.56	5.56
Q1HRN3	Superoxide dismutase	3	3	4	4	1.18	1.18	1.83	1.83
Q17IM5	Thioredoxin peroxidase	3	nd	8	5	0.92	nd	4.13	3.89
Q9GNE2	60S ribosomal protein L23	nd	nd	3	3	nd	nd	1.96	1.96
Q1HR99	60S ribosomal protein P0	nd	nd	5	6	nd	nd	0.84	1.01
Q17Q06	Translation initiation factor	7	4	12	11	0.31	0.17	0.8	0.6
A0A1S4FCV3	GCN1	9	nd	18	12	0.14	nd	0.29	0.18
Q0IFK9	RRM	nd	nd	20	20	nd	nd	1.43	1.34
Q1HR67	Arginine kinase	11	6	9	11	3.21	1.53	2.8	3.21
D2WKE0	Farnesol dehydrogenase 2	nd	nd	6	3	nd	nd	2.4	2.84
Q6Y8E8	Ferritin	4	4	7	5	0.92	0.92	2.7	1.67
Q16EQ1	Spectrin	15	12	58	47	0.25	0.2	1.6	1.34
Q178I1	Vinculin	4	nd	10	8	0.17	nd	0.53	0.45
Q16RF4	Myosin tail	nd	nd	32	26	nd	nd	2.61	2.08
A0A0N8ERY3	Protein unc-45 homolog B	nd	nd	16	17	nd	nd	0.92	0.92
Q177C7	Ndr family	nd	nd	6	5	nd	nd	1.13	0.91
Q16LL9	(S)-3-amino-2-methylpropionate transaminase	nd	nd	5	5	nd	nd	0.45	0.45
Q174L5	Transgelin	nd	nd	5	5	nd	nd	1.72	2.33
Q17HX1	Myosin light chain	nd	nd	8	7	nd	nd	5	5
Q17KG3	Actin	nd	nd	13	14	nd	nd	3.78	4.27
A0A1S4F4H1	ATP synthase subunit beta	10	6	20	17	1.15	0.58	5.29	3.63
Q9XYC8	Vacuolar proton pump subunit B	8	10	17	14	0.96	1.27	3.78	2.82
A0A1D8GRB8	Cytochrome P450	nd	nd	8	5	nd	nd	0.22	0.3
Q0IEE4	ATP synthase subunit O, mitochondrial	nd	3	4	4	nd	0.72	1.46	1.95
Q16UB8	Vitellogenin N	49	65	82	80	1.74	1.13	1.61	1.52
Q6U1K9	Vitellogenin B	6	9	8	6	0.2	0.28	0.2	0.19
Q16927	Vitellogenin A1	29	25	11	12	1.38	1.23	0.36	0.28
Q6UBM1	Vitellogenin C	27	16	11	6	0.79	0.46	0.6	0.71
J9HYM2	GAPDH	3	4	7	4	0.26	0.59	1.83	0.59
Q16KI0	G6P isomerase	9	8	13	10	1.19	1.19	1.37	1.34
Q17KK5	Enolase	10	12	11	11	2.75	3.51	3.47	3.47
Q16F38	Pyruvate kinase	10	12	19	12	0.9	0.65	1.04	0.53
A0A1S4FHF8	Malate dehydrogenase	7	5	5	5	1.81	1.24	1.51	1.24
Q17JY1	Sepiapterin reductase	7	8	6	4	1.65	2.06	1.31	1.75
Q17G46	Glutaredoxin	6	4	4	4	1.84	1.01	1.01	1.01
Q16FA5	Heat shock protein 83	17	22	nd	21	1.9	2.73	nd	2.2
Q6SYX7	Iron regulatory protein (citrate hydro lyase)	8	4	5	3	0.58	0.65	0.65	0.65
A0A1S4FLY4	CCT alpha	5	3	6	6	0.62	0.32	0.73	0.62
Q16U15	T-complex protein 1 subunit gamma	14	12	13	10	2.7	1.44	1.62	0.99
O16109	ATPase catalytic domain	23	15	24	23	5.15	2.15	5.13	5.13
Q17A67	Formylglycinamide ribonucleotide amidotransferase	8	13	7	4	0.28	0.52	0.21	0.51
Q16SB2	Purine biosynthetic protein	8	6	8	6	0.25	0.22	0.29	0.22
Q17LY0	Alanine tRNA ligase	14	15	14	13	0.71	0.92	0.77	0.71
A0A1S4F797	Valyl tRNA synthetase	6	7	6	6	0.27	0.27	0.23	0.23
Q0IFN2	Elongation factor Tu	24	28	24	22	3.03	3.78	3.2	2.23
A0A1S4EZD2	Leucine aminopeptidase	5	4	4	3	0.55	0.34	0.44	0.52
Q17L27	Exportin like protein	10	12	13	12	0.45	0.55	0.55	0.6
Q0IE87	Importin	6	4	4	4	0.23	0.29	0.28	0.28
A0A1S4FR55	Importin beta	5	9	9	8	0.23	0.41	0.36	0.32
A0A1S4EYP3	Clathrin heavy chain	30	32	38	32	0.86	0.93	1.07	0.93
Q1HR36	14-3-3 protein zeta	5	5	6	4	2.19	2.21	2.49	1.76
Q17KV3	Glutamate carboxypeptidase	12	8	7	8	1.72	0.86	0.85	1
A0A1S4FM29	Carboxypeptidase domain	4	nd	3	4	0.35	nd	0.25	0.35
Q16MW6	S-methyl-5'-thioadenosine phosphorylase	6	4	3	3	1.55	0.95	0.49	0.49
Q5K6H3	Aspartate aminotransferase	5	4	3	5	0.54	0.42	0.41	0.54
Q1HQZ5	Heat shock cognate 70	17	18	11	10	3.53	4.07	2.01	1.53
J9HSH6	HSP70	14	11	nd	nd	1.14	0.88	nd	nd
Q17GT4	Thioredoxin reductase	7	7	6	6	1.07	1.06	0.54	0.54
Q16J86	Catalase	10	11	9	5	1.76	1.75	1.38	0.78
Q1HQU9	Thioredoxin	8	8	3	4	1.16	0.99	0.49	0.41
Q963B4	Thioredoxin	3	4	3	3	3.76	4.24	1.7	1.7
A0A1S4F6L9	Dj-1 protein	4	4	3	3	1.27	1.27	0.85	0.85
Q5UG08	Peroxiredoxin	3	4	3	4	3.06	3.26	1.06	1.35
Q16JF8	HSP20	10	8	4	3	6.93	4.44	1.12	0.76
Q8WSF6	2-Cys thioredoxin peroxidase	4	4	3	nd	1.11	1.11	0.45	nd
Q17CT0	Transketolase	15	21	8	3	1.63	3.72	0.72	0.2
Q178E4	6-Phosphogluconate dehydrogenase	10	10	6	6	1.73	1.74	0.86	0.72
Q1HQU8	Transaldolase	10	9	3	3	3.97	2.98	0.77	0.77
Q16PI0	Ribose 6 phosphate isomerase	6	6	4	5	2.06	2.06	1.66	1.66
A0A1S4FQG0	Ribulose-phosphate 3-epimerase	3	3	nd	nd	0.76	0.76	nd	nd
Q178V9	Alpha mannosidase	8	9	9	7	0.38	0.43	0.38	0.28
Q17DG0	Glycogen synthase	3	3	nd	nd	0.17	0.05	nd	nd
Q16ZL0	Fumarate hydratase	8	6	nd	nd	1.13	0.7
Q16SE4	Succinate dehydrogenase	3	3	nd	nd	0.19	0.05	nd	nd
Q16HW7-2	Glucosamine-6-phosphate isomerase	3	3	nd	nd	0.49	0.49	nd	nd
Q17HW3	Triose phosphate isomerase	7	5	5	5	2.42	2.42	1.51	1.51
Q178U8	Fructose bisphosphate aldolase	7	5	6	6	1.28	1.68	0.86	0.86
Q8WQK9	Phosphoglycerate kinase	11	10	nd	nd	2.71	2.4	nd	nd
Q17M22	Fructose bisphosphatase	7	5	3	3	1.19	0.95	0.25	0.25
J9HY30	Enoyl-(Acyl carrier protein) reductase	6	5	nd	nd	1.48	1.13	nd	nd
Q16ZI8	Enoyl-(Acyl carrier protein) reductase	6	5	nd	nd	2.32	2.4	nd	nd
Q16XP0	Apolipophorin III	6	6	nd	nd	2.03	2.03	nd	nd
A0A1S4FKL4	Presequence protease	16	24	11	11	0.86	1.41	0.5	0.5
Q17N85	Ubiquitin activating enzyme E1	17	21	16	11	0.9	1.42	0.83	0.66
A0A1S4F345	Proteasome subunit	14	12	nd	nd	0.68	0.56	nd	nd
A0A0P6IV08	Ubiquitin carboxyl-terminal hydrolase 7	15	12	6	9	0.68	0.52	0.21	0.29
A0A0P6IV55	Tripeptidyl peptidase	13	5	6	3	1.2	0.89	0.5	0.3
A0A1S4FLY4	CCT alpha	5	3	6	nd	1.62	1.61	0.73	nd
Q17P27	T-complex protein 1 subunit eta	11	15	nd	nd	1.62	2.67	nd	nd
Q16WP2	Post-proline cleaving enzyme	17	15	8	3	1.67	1.32	0.45	0.15
A0A1S4EZR6	CCT-epsilon	10	8	7	3	1.63	1.14	0.62	0.23
A0A1S4FFD5	DNA replication licensing factor MCM2	12	15	9	6	0.7	1.09	0.45	0.28
A0A0P6IU92	Aspartate carbamoyltransferase	21	17	8	9	0.5	0.33	0.14	0.16
Q16TZ0	DNA helicase	13	13	nd	nd	0.88	1.14	nd	nd
A0A1S4FQW9	Ribonucleoside-diphosphate reductase	6	5	nd	nd	0.35	0.24	nd	nd
Q16NY8	DNA helicase	12	13	nd	nd	0.88	0.8	nd	nd
Q8WSI5	Prophenol oxidase	16	11	6	5	1.27	0.78	0.37	0.3
A0A1S4FXE3	TCP1/cpn60	13	15	13	11	1.62	2.02	1.45	1.14
A0A1S4FX57	MGS domain containing protein	18	15	nd	nd	3.63	2.16	nd	nd
Q174C6	Tubulin beta	10	9	9	6	1.68	1.16	1.02	0.63
Q17BB4	Seryl tRNA synthetase	10	8	7	4	1.41	1.07	0.67	0.34
Q1HR53	Tubulin alpha	9	9	7	5	1.09	1.08	0.77	0.5
A0A0P6IX28	Putative igf-ii mrna-binding protein imp	8	5	11	5	0.83	0.5	1.09	0.4
Q16KJ6	Importin subunit	6	7	nd	nd	0.53	0.64	nd	nd
P42660	Vitellogenic carboxypeptidase	19	20	13	13	5.76	5.83	2.4	2.4
Q0PHP0	Tubulin beta	5	4	6	5	4.96	5.08	3.25	2.59
A0A1S4F2Y4	Tubulin beta	4	4	5	5	2.92	2.95	1.87	1.44
Q17B47	Tubulin family protein	6	5	5	3	2.37	2.13	1.87	1.07
Q4PKE5	Actin 5	6	6	nd	nd	0.98	0.99	nd	nd
Q1HR56	Elongation factor gamma	12	11	7	9	2.83	2.55	1.13	1.52
Q16QZ7	14-3-3 protein sigma, gamma, zeta, beta/alpha	7	10	4	5	4.28	8.3	2.49	2.49
Q1HQY1	26S proteasomal regulatory subunit	11	10	3	5	2.52	1.99	0.29	0.52
Q17HZ7	26S protease regulatory subunit 6a	11	10	5	8	3.32	2.36	0.54	1.37
Q16FL0	Proteasome-activating ATPase activity	10	8	5	4	3.24	1.97	0.72	0.72
Q16KQ6	Rab GDP dissociation inhibitor	12	11	7	7	2.65	2.46	1.47	0.93
Q1HR88	Elongation factor 1 alpha	13	14	9	9	2.12	2.41	1.25	1.25
Q5K6H4	Aspartate aminotransferase	8	7	5	4	1.25	1.07	0.72	0.5
A0A1S4FHA0	CCT-beta	11	11	3	4	1.52	1.35	0.24	0.33
Q1HQM1	26S protease regulatory subunit S10b	9	9	5	6	2.03	2.05	0.74	1.1
A0A1S4FSU7	OMPdecase	7	9	4	nd	0.85	1.01	0.36	nd
A0A1S4F0L4	UV excision repair protein RAD23	nd	6	3	4	nd	1.64	0.38	0.54
A0A1S4EZ75	Glycerol-3-phosphate dehydrogenase [NAD(+)]	8	7	5	4	1.47	1.74	0.65	0.65
Q17F22	AIR carboxylase	11	9	3	3	1.83	1.39	0.3	0.3
Q174Q3	Lipid storage droplets surface binding protein 2	8	8	nd	nd	1.51	1.52	nd	nd
Q17P99	Cysteinylglycine-S-conjugate dipeptidase	10	9	5	5	1.84	1.46	0.81	0.68
Q1HRQ7	ATP synthase subunit alpha	12	9	9	7	1.47	1.16	1.15	0.87
Q1HQF2	Dynactin subunit 2	7	7	3	3	1.18	0.98	0.34	0.34
Q4PKD7	Proliferating cell nuclear antigen	4	4	nd	nd	1.97	2.09	nd	nd
Q9Y1J6	Vitellogenic cathepsin-B like protease	9	11	6	5	1.81	2.1	0.67	0.6
Q1HQZ8	Translation elongation factor	6	5	3	3	1.68	1.34		0.52
A0A1S4FXE3	CCT-theta	10	7	4	4	0.99	0.62	0.32	0.32
Q17CL4	Glyoxylate reductase	7	6	4	4	1.83	1.53	0.59	0.59
Q16GA1	Acyl CoA dehydrogenase	7	7	nd	nd	1.25	1.37	nd	nd
Q16M56	26S proteasome subunit S9	4	6	4	4	0.55	0.85	0.42	0.42
A0A0P6K160	Adenylyl cyclase-associated protein (Fragment)	5	4	3	3	0.35	0.28	0.2	0.2
Q0C785	Sumo-1-activating enzyme E1a	5	5	nd	nd	0.74	0.74	nd	nd
A0A1S4FZG6	Tryptophanyl-tRNA synthetase	5	5	nd	nd	0.69	0.7	nd	nd
Q16EV7	Proteasome subunit alpha type	7	6	nd	nd	1.54	1.23	nd	nd
Q171B7	T-complex protein 1 subunit delta	8	5	3	3	0.91	0.54	0.24	0.24
A0A1S4FEA2	Uroporphyrinogen decarboxylase	7	7	3	5	1.52	1.81	0.36	0.67
Q175U3	Retinoid-inducible serine carboxypeptidase	6	6	nd	nd	0.56	0.57	nd	nd
Q16I34	Fascin	6	6	nd	nd	0.53	0.43	nd	nd
Q16FX9	4-hydroxyphenylpyruvate dioxygenase	6	6	3	3	0.76	0.77	0.33	0.46
Q16N14	26S proteasome regulatory subunit S3	10	7	nd	nd	1.17	0.67	nd	nd
Q16YE0	Regulator of chromosome condensation	6	8	nd	nd	0.67	0.87	nd	nd
Q16QM2	UDP-glucose 6-dehydrogenase	3	4	nd	nd	0.26	0.36	nd	nd
A0A1S4FA38	Ornithine aminotransferase	4	3	nd	nd	0.56	0.43	nd	nd
A0A1S4FUR9	Fumarylacetoacetase	5	7	nd	nd	0.56	0.87	nd	nd
Q1HRR9	Peptidyl-prolyl cis-trans isomerase	4	4	4	4	3.81	3.81	2.84	2.84
Q17HW3	Triosephosphate isomerase	7	5	5	5	2.42	1.51	1.51	1.51
Q17EF1	Histone H2B	4	4	3	3	4.87	4.87	3.37	3.37
Q177Y4	Lipocalin	9	8	7	7	19.23	14.39	7.9	7.9
Q1HQJ5	Rho guanine dissociation factor	6	5	nd	nd	6.05	3.14	nd	nd
Q1HR79	Translationally-controlled tumor protein homolog	4	4	4	4	2.46	2.46	1.81	1.81
Q16XT2	Proteasome endopeptidase complex	4	5	5	4	2.58	2.58	1.22	0.89
Q1HQQ6	Dihydropteridine reductase	4	4	3	3	2.16	2.16	1.22	0.92
Q1HQN1	Proteasome subunit alpha type	6	7	nd	nd	3.53	3.53	nd	nd
Q1HR73	Arf1	5	5	4	5	3.84	2.97	1.2	1.68
Q1HRN9	Nucleoside diphosphate kinase	4	4	nd	4	2.03	2.03	nd	2.03
A0A0P6IXZ3	Deoxyuridine 5'-triphosphate nucleotidohydrolase	4	4	nd	nd	1.61	1.61	nd	nd
Q1HR83	Peptidylprolyl isomerase	3	3	3	nd	3.05	3.05	1.86	nd
Q177R1	Proteasome subunit alpha type	7	8	3	4	2.56	3.89	0.61	0.89
A0A1S4FYT3	Proteasome subunit beta	5	7	3	3	1.19	1.85	0.48	0.48
Q6Q9G8	Elongation factor 1 beta	7	6	4	5	4.29	3.79	0.95	1.3
Q16IE4	Histone H4	5	5	4	6	11.14	7.5	4.95	11.13
Q16JE9	Profilin	5	5	4	3	3.32	3.32	2.22	1.41
Q16MW6	S-methyl-5'-thioadenosine phosphorylase	6	4	3	3	1.55	0.95	0.49	0.49
Q17FD3	Proteasome subunit beta	4	4	nd	nd	1.92	1.92	nd	nd
Q1HQN3	Proteasome subunit beta	4	4	nd	nd	0.93	1.27	nd	nd
Q170P3	Rab5	6	6	nd	nd	2.33	2.33	nd	nd
A0A1S4F318	4a-hydroxytetrahydrobiopterin dehydratase	4	4	nd	nd	1.27	1.27	nd	nd
A0A1S4FJN1	Ankyrin	4	3	nd	nd	0.9	0.62	nd	nd
Q1HQR4	Rab11	4	5	nd	nd	0.96	1.74	nd	nd
Q17LL6	Haemolymph juvenile hormone binding protein	4	5	nd	nd	1.1	1.2	nd	nd
Q1HQP5	Adenine phosphoribosyltransferase	4	3	nd	nd	1.74	1.24	nd	nd
Q0GY13	Sterol carrier protein 2-like 2	5	4	nd	nd	5.16	5.28	nd	nd
Q1HR60	Actin-related protein 2/3 complex	3	3	nd	nd	1.22	1.22	nd	nd
A0A1S4F0F9	Imaginal disc growth factor	3	3	nd	nd	0.29	0.29	nd	nd
Q5QC94	40S ribosomal protein S13	5	4	nd	nd	2.27	2.27	nd	nd
