## Supplementary material for "*Aedes aegypti* eggs use rewired polyamine and lipid metabolism to survive extreme desiccation": Table S2

### Sheet: Upregulated
ID	Name	Bgd count	Result count	Pct of bgd	Fold enrichment	P-value	Benjamini
GO:0006537	glutamate biosynthetic process	1	1	100	246.6	0.00405515	0.0255236
GO:0042026	protein refolding	1	1	100	246.6	0.00405515	0.0255236
GO:0009448	gamma-aminobutyric acid metabolic process	1	1	100	246.6	0.00405515	0.0255236
GO:0033353	S-adenosylmethionine cycle	3	1	33.3	82.2	0.0121173	0.0413792
GO:0009310	amine catabolic process	3	1	33.3	82.2	0.0121173	0.0413792
GO:0006603	phosphocreatine metabolic process	3	1	33.3	82.2	0.0121173	0.0413792
GO:0070189	kynurenine metabolic process	3	1	33.3	82.2	0.0121173	0.0413792
GO:0006586	indolalkylamine metabolic process	3	1	33.3	82.2	0.0121173	0.0413792
GO:0006099	tricarboxylic acid cycle	22	5	22.7	56.05	2.18187e-08	3.5019e-06
GO:0009060	aerobic respiration	24	5	20.8	51.37	3.50048e-08	3.57804e-06
GO:0046034	ATP metabolic process	52	4	7.7	18.97	5.54201e-05	0.00136845
GO:0098754	detoxification	33	2	6.1	14.95	0.00783849	0.036595
GO:0006091	generation of precursor metabolites and energy	116	7	6	14.88	3.71479e-07	1.49056e-05
GO:0019725	cellular homeostasis	57	3	5.3	12.98	0.00156473	0.0193184
GO:0019395	fatty acid oxidation	161	6	3.7	4.15	0.0026752	0.0238819
GO:0009117	nucleotide metabolic process	121	4	3.3	8.15	0.00141898	0.0193184
GO:0006520	cellular amino acid metabolic process	123	4	3.3	8.02	0.0015075	0.0193184
GO:0055114	oxidation-reduction process	697	17	2.4	6.01	6.36879e-10	2.04438e-07
GO:0005975	carbohydrate metabolic process	191	4	2.1	5.16	0.00730724	0.036595
GO:0019395	fatty acid oxidation	161	6	3.7	4.15	0.0026752	0.0238819

### Sheet: Expressed in both
ID	Name	Bgd count	Result count	Pct of bgd	Fold enrichment	P-value	Benjamini
GO:0006108	malate metabolic process	1	1	100	426.81	0.00234298	0.00696101
GO:0010039	response to iron ion	1	1	100	426.81	0.00234298	0.00696101
GO:0006438	valyl-tRNA aminoacylation	2	1	50	213.4	0.00468067	0.0114722
GO:0006096	glycolytic process	12	4	33.3	142.27	1.15705e-08	4.64984e-07
GO:0006757	ATP generation from ADP	12	4	33.3	142.27	1.15705e-08	4.64984e-07
GO:0006188	IMP biosynthetic process	6	2	33.3	142.27	7.87274e-05	0.000403478
GO:0006419	alanyl-tRNA aminoacylation	3	1	33.3	142.27	0.0070131	0.0152945
GO:0006729	tetrahydrobiopterin biosynthetic process	3	1	33.3	142.27	0.0070131	0.0152945
GO:0034312	diol biosynthetic process	3	1	33.3	142.27	0.0070131	0.0152945
GO:0046939	nucleotide phosphorylation	16	4	25	106.7	4.22728e-08	5.4162e-07
GO:0016052	carbohydrate catabolic process	17	4	23.5	100.43	5.51921e-08	5.95493e-07
GO:0006090	pyruvate metabolic process	17	4	23.5	100.43	5.51921e-08	5.95493e-07
GO:0034504	protein localization to nucleus	9	2	22.2	94.85	0.00018813	0.000787075
GO:0006006	glucose metabolic process	9	2	22.2	94.85	0.00018813	0.000787075
GO:0009132	nucleoside diphosphate metabolic process	20	4	20	85.36	1.11821e-07	1.10591e-06
GO:0042559	pteridine-containing compound biosynthetic process	6	1	16.7	71.13	0.0139789	0.0253929
GO:0006541	glutamine metabolic process	7	1	14.3	60.97	0.0162904	0.0275994
GO:0006144	purine nucleobase metabolic process	7	1	14.3	60.97	0.0162904	0.0275994
GO:0106074	aminoacyl-tRNA metabolism involved in translational fidelity	7	1	14.3	60.97	0.0162904	0.0275994
GO:0006094	gluconeogenesis	7	1	14.3	60.97	0.0162904	0.0275994
GO:0006450	regulation of translational fidelity	7	1	14.3	60.97	0.0162904	0.0275994
GO:0046173	polyol biosynthetic process	10	1	10	42.68	0.0231936	0.0357495
GO:0046034	ATP metabolic process	52	5	9.6	41.04	1.13288e-07	1.10591e-06
GO:0055072	Iron homeostasis	11	1	9.1	38.8	0.0254843	0.0381159
GO:0009150	purine ribonucleotide metabolic process	81	7	8.6	36.88	4.98685e-10	1.0223e-07
GO:0006163	purine nucleotide metabolic process	79	6	7.6	32.42	2.20654e-08	4.64984e-07
GO:0019318	hexose metabolic process	26	2	7.7	32.83	0.00165731	0.00530856
GO:0009259	ribonucleotide metabolic process	82	6	7.3	31.23	2.76676e-08	4.64984e-07
GO:0019693	ribose phosphate metabolic process	82	6	7.3	31.23	2.76676e-08	4.64984e-07
GO:0051168	nuclear export	15	1	6.7	28.45	0.0345955	0.0489109
GO:0006869	lipid transport	60	4	6.7	28.45	1.05617e-05	7.46603e-05
GO:0010876	lipid localization	62	4	6.5	27.54	1.20441e-05	8.12172e-05
GO:0006457	protein folding	48	3	6.3	26.68	0.000184154	0.000787075
GO:0006091	generation of precursor metabolites and energy	116	6	5.2	22.08	2.22389e-07	2.07226e-06
GO:0009117	nucleotide metabolic process	121	6	5	21.16	2.85822e-07	2.4414e-06
GO:0043039	tRNA aminoacylation	44	2	4.5	19.4	0.00470079	0.0114722
GO:0043038	amino acid activation	44	2	4.5	19.4	0.00470079	0.0114722
GO:0019752	carboxylic acid metabolic process	209	8	3.8	16.34	1.61677e-08	4.64984e-07
GO:0043436	oxoacid metabolic process	210	8	3.8	16.26	1.67834e-08	4.64984e-07
GO:0006082	organic acid metabolic process	212	8	3.8	16.11	1.8076e-08	4.64984e-07
GO:0019637	organophosphate metabolic process	231	6	2.6	11.09	1.23832e-05	8.12172e-05
GO:0005975	carbohydrate metabolic process	191	5	2.6	11.17	7.02741e-05	0.000393978
GO:0033036	macromolecule localization	275	7	2.5	10.86	2.33593e-06	1.84179e-05
GO:0071702	organic substance transport	284	7	2.5	10.52	2.89383e-06	2.19717e-05
GO:0044281	small molecule metabolic process	404	10	2.5	10.56	1.15387e-08	4.64984e-07
GO:0006520	cellular amino acid metabolic process	123	3	2.4	10.41	0.00286809	0.00816609
GO:0009165	nucleotide biosynthetic process	89	2	2.2	9.59	0.0182444	0.0301621
GO:0071705	nitrogen compound transport	218	3	1.4	5.87	0.0139351	0.0253929
GO:1901566	organonitrogen compound biosynthetic process	501	6	1.2	5.11	0.000873539	0.00308751
GO:0006412	translation	252	3	1.2	5.08	0.0204638	0.0330321

### Sheet: Downregulated
ID	Name	Bgd count	Result count	Pct of bgd	Fold enrichment	P-value	Benjamini
GO:0006098	pentose-phosphate shunt	6	4	66.7	25.16	6.94454e-06	9.67028e-05
GO:0006740	NADPH regeneration	6	4	66.7	25.16	6.94454e-06	9.67028e-05
GO:0006351	transcription, DNA-templated	186	93	50	18.87	2.67417e-100	4.96505e-98
GO:0042176	regulation of protein catabolic process	7	3	42.9	16.18	0.000595274	0.00602851
GO:0046112	nucleobase biosynthetic process	8	3	37.5	14.15	0.000933797	0.00896768
GO:0006096	glycolytic process	12	3	25	9.44	0.00339049	0.0270036
GO:0010498	proteasomal protein catabolic process	19	4	21.1	7.95	0.00136588	0.0126799
GO:0044271	cellular nitrogen compound biosynthetic process	606	112	18.5	6.98	9.06488e-67	5.61015e-65
GO:0016070	RNA metabolic process	517	95	18.4	6.94	2.0945e-55	8.97411e-54
GO:0006457	protein folding	48	8	16.7	6.29	3.31265e-05	0.000429104
GO:0010467	gene expression	698	100	14.3	5.41	4.68652e-48	1.24304e-46
GO:0045454	cell redox homeostasis	40	5	12.5	4.72	0.00388335	0.0304652
GO:0007010	cytoskeleton organization	93	10	10.8	4.06	0.000169385	0.00191863
