## Supplementary material for "*Aedes aegypti* eggs use rewired polyamine and lipid metabolism to survive extreme desiccation": Table S3

### Sheet: Sheet1
Metabolites	Q1/Q3 (parent/product)
Arginine	175.0/70.0
Glutamine	147.0/130.0
Glutamate	148.13/84.1
Valine	118.0/72.0
Lysine	147.0/84.0
Proline	116.0/70/0
Histidine	156.0/110.0
Alanine	90.0/44.0
Serine	106.0/60.0
Aspartate	134.0/74.0
Asparagine	133.0/74.0
Threonine	120.0/57.0
Leucine+Isoleucine	132.0/86.0
Tryptophan	205.0/188.0
Phenylalanine	166.0/103.0
Tyrosine	182.0/136.0
Methionine	150.1/104.1
Ornithine	133.0/70.1
Putrescene	89.1/72.2
Spermidine	146.0/72.1
G6P	259.02/97.0
R5P	229.01/97.0
S7P	289.03/97.0
F16BP	339.0/97.0
PEP	167.0/79.0
6PG	275.02/97.0
Pyruvate	299.0/181.0
Oxaloacetate	448.0/325.0
Citrate	508./91.2
Alpha-KG	462.0/91.2
Fumarate	327.0/204.0
Succinate	329.0/206.0
Malate	345.0/91.2
