## Supplementary material for "*Aedes aegypti* eggs use rewired polyamine and lipid metabolism to survive extreme desiccation": Table S4

### Sheet: Sugar Phosphates
Components	Blank	Standards	Fresh eggs			Desiccated eggs
			Replicate 1	Replicate 2	Replicate 3	Replicate 1	Replicate 2	Replicate 3
G6P/F6P	4503	113400000	6041000	14000000	3211000	1570000	1806000	9102000
F16BP	285.2	2448000	41700	46770	16750	12110	9069	27290
G3P	1748	771900	101200	210900	78000	64480	63050	192200
3PG	2667	11430000	269200	400200	302100	125900	90400	277400
PEP	141.2	17380000	219300	303600	244800	65770	42460	230800
R5P	882.7	22540000	106200	233600	122700	65180	63580	30650
S7P	535.7	108000	839000	3104000	690400	353500	401500	169500

### Sheet: TCA cycle intermediates
Components	Blank	Standard	Fresh eggs			Desiccated eggs
			Replicate 1	Replicate 2	Replicate 3	Replicate 1	Replicate 2	Replicate 3
Pyruvate	1952	4233000	107300	1626000	3031000	117900	1270000	4899000
OAA	317.1	244200	31700	4363000	17320000	31110	3542000	7298000
Cit/Isocitrate	575.5	7206000	899000	1879000	2463000	1150000	1236000	5159000
2-KG	456.5	9068000	215800	2151000	3572000	126100	689400	1772000
Succinate	542	32910000	1684000	52610000	70150000	1157000	49210000	68890000
Fumerate	250.4	435900	1242000	16510000	23320000	1115000	13370000	24140000
Malate	1394	13650000	6275000	62370000	11290000	914500	6610000	1482000

### Sheet: Amino acids
Components	Blank	Standards	Fresh eggs			Desiccated eggs
			Replicate 1	Replicate 2	Replicate 3	Replicate 1	Replicate 2	Replicate 3
Tyrosine	657	47950	35010	41850	38340	60640	53140	42220
Cysteine	2622000	2420000	2344000	2487000	2229000	2185000	2663000	2501000
Cystine	482	281000	4703	1458	1427	1561	3963	8572
Arginine	71330	41900000	13560000	12550000	12890000	19000000	25250000	22040000
Alanine	967.6	190500	45480	63920	62430	233500	244200	233900
Lysine	N/A	7510000	3664000	3513000	3528000	3530000	5133000	4370000
Serine	N/A	15930000	36920	26570	23310	43160	25820	29320
Asparagine	3918	5736000	10520	5100	5776	44000	48540	63630
Aspartic acid	128000	10240000	24610	63870	29110	52170	76320	29240
Histidine	7770	10930000	4984000	6564000	5862000	2604000	2735000	2894000
Glutamine	N/A	304200	348800	387500	359600	629100	508900	458500
Proline	N/A	6837000	672600	1013000	888900	1975000	2179000	1832000
Threonine	109900	44590000	72340	63560	87850	45900	105600	87630
Glutamate	20040	50070000	392400	535800	448700	637000	640700	442400
Homocysteine	1226	451200	1201	1879	1297	1225	2009	644.1
Tryptophan	126200	6144000	212000	282800	272300	393800	452500	407500
Valine	N/A	4070000	661500	938200	832700	654400	1109000	812600
Methoinine	N/A	1504000	70910	152800	78370	18890	61940	10700
Leucine	N/A	2269000	64210	73240	81970	293000	579100	380700
Phenylalanine	16000	330700	46700	51260	29920	50440	92100	64830

### Sheet: Polyamines
Components	Blank	Standards	Fresh eggs				Desiccated eggs
			Replicate 1	Replicate 2	Replicate 3	Replicate 4	Replicate 1	Replicate 2	Replicate 3	Replicate 4
Ornithine	26670	81160000	944700	861400	328000	604000	9297000	7582000	1130000	3360000
Putrescine	11610	88640000	3300000	4165000	4138000	3467000	10670000	11780000	10260000	10180000
Spermidine	56510	119100000	1653000	1276000	1319000	1902000	6072000	7843000	6314000	10490000

### Sheet: Polyamines_DFMO treatment
Component	Blank	Standard	Untreated Fresh eggs				Untreated Desiccated eggss				Treated Fresh eggs				Treated Desiccated eggs
			Replicate 1	Replicate 2	Replicate 3	Replicate 4	Replicate 1	Replicate 2	Replicate 3	Replicate 4	Replicate 1	Replicate 2	Replicate 3	Replicate 4	Replicate 1	Replicate 2	Replicate 3	Replicate 4
Ornithine	2020	6939000	1636000	1496000	1444000	846800	3069000	3036000	3080000	2254000	3121000	1116000	1183000	976100	615100	663800	643800	761000
Putrescine	298400	94150000	994400	1613000	1443000	1164000	4077040	10420000	7938000	4843000	1371000	661400	981800	1292000	1459000	889000	906700	1371000
Spermidine	14730	214900000	2342000	2266000	1598000	1894000	7382000	9695000	7930000	5949000	4004000	875900	1124000	2807000	437100	422700	301600	1510000

### Sheet: Polyamines_2BPA treatment
Components	Blank	Standards	Fresh eggs			Desiccated eggs
			Replicate 1	Replicate 2	Replicate 3	Replicate 1	Replicate 2	Replicate 3
Ornithine	4998	93630000	2042000	1819000	2063000	1198000	1280000	1984000
Putrescine	593.9	63810000	830500	773700	624700	346200	108800	437700
Spermidine	16970	111800000	161600	388100	214000	9083	333500	117600
